# Coupling chromosome organization to genome segregation in Archaea

**DOI:** 10.1101/2025.02.07.637068

**Authors:** Azhar F. Kabli, Irene W. Ng, Nicholas Read, Parul Pal, Julia Reimann, Ngat T. Tran, Sonja-Verena Albers, Tung B. K. Le, Daniela Barillà

## Abstract

Chromosome segregation is a fundamental process in all life forms and requires coordination with genome organization, replication and cell division. The mechanism that mediates chromosome segregation in archaea remains enigmatic, despite the centre-stage role assumed by these organisms in the discourse about the origin of eukaryotes. Previously, we identified two proteins, SegA and SegB, which form a minimalist chromosome partition machine in Sulfolobales. Here we uncover patterns and mechanisms that the SegAB system employs to link chromosome organization to genome segregation. Deletion of the genes causes growth and chromosome partition defects. SegB binds to multiple sites scattered across the chromosome, but mainly localised close to the *segAB* locus in most archaeal genera. The sites are predominantly intragenic and enriched in one of the two compartments into which the chromosome folds. We show that SegB coalesces into multiple foci through the nucleoid, exhibiting a biased localisation towards the cell periphery, which hints at potential tethers to the cell membrane. The short-range DNA compaction activity of SegB and long-range looping of distant sites point to a significant role for SegB in chromosome condensation that in turn enables genome segregation. Collectively, our data put forward SegAB as important players in bridging chromosome organization to genome segregation in archaea.

---

Chromosome segregation is a fundamental biological process to ensure the preservation of the genetic material in all life forms. Chromosome replication and segregation occur in separate phases of the cell cycle in eukaryotes and the molecular events underpinning chromosome segregation during mitosis have been investigated extensively in eukaryotes^1^.

In bacteria, only a few key players involved in chromosome segregation have been characterised and most commonly include the ParAB system. ParA is a Walker ATPase that binds nonspecific DNA in the presence of ATP and is conserved throughout bacteria and archaea. ParB is a dimeric site-specific DNA-binding protein that recognises the *parS* centromere using a helix-turn-helix (HTH) fold. Several *parS* sites are clustered around the origin of replication^2^. Upon binding to *parS*, ParB diffuses to adjacent DNA regions that span hundreds of base pairs, forming large nucleoprotein complexes. ParB recruits to *parS* another key chromosome segregation protein, the Structural Maintenance of Chromosomes (SMC), a eukaryotic condensin orthologue, that acts as a molecular ‘staple’, aligning the two chromosome arms while extruding loops and translocating from origin to terminus region^3-7^. Chromosome replication and segregation are concurrent processes in bacteria.

In stark contrast with eukaryotes and bacteria, knowledge on chromosome segregation in archaea is very rudimentary. The cell cycle of members belonging to different archaeal lineages shows large variability. Genera of the Thermoproteota phylum are characterised by a short replication stage followed by a prolonged G2 phase, during which the two chromosomes remain aligned and paired while undergoing reorganization prior to segregation^8,9^. Recent chromosome conformation capture studies have revealed that the chromosome of Thermoproteota members is organised into two spatially segregated compartments, designated as A and B. ClsN, a protein of the SMC family, associates mostly with regions of the B compartment, mediating its organization^10^.

Previous work by our group identified two proteins, SegA and SegB, that play important roles in chromosome segregation in the thermophilic archaeon *Saccharolobus solfataricus*^11^. SegA is an orthologue of bacterial ParA ATPase proteins, whereas SegB is a site-specific DNA-binding protein that lacks sequence identity to either bacterial or eukaryotic proteins. SegB recognises two imperfect palindromic motifs in the region upstream of the *segAB* cassette, using a ribbon-helix-helix (RHH) DNA-binding domain^11,12^. Whether SegB binds to other sites on the chromosome is not known. SegA binds DNA in a sequence-independent manner^12^. Interestingly, the *segAB* genes are expressed early in M-G1 and S phase and subsequently are downregulated by the cell-cycle regulator aCcr1^13-16^. How the SegAB proteins mediate chromosome segregation is not known.

Here we show that deletion of *segB* and *segAB* causes growth and chromosome segregation defects, resulting in anucleate cells as well as cells that harbour guillotined and multi-lobed fragmented nucleoids. Chromatin immunoprecipitation shows that SegB binds to multiple sites scattered across the chromosome, with a cluster of highly enriched peaks in proximity to the *segAB* locus. Most of the SegB sites are located in the A compartment. Consistent with the ChIP-seq finding, microscopy studies indicate that SegB forms multiple foci by binding to different sites on the chromosome and these foci then coalesce into larger patches, which suggests a role in chromosome organization. In contrast, SegA is homogeneously distributed throughout the nucleoid. Moreover, atomic force microscopy provides mechanistic insights into how SegB binds DNA, uncovering short- and long-range activities of the protein in DNA condensation. Overall, our findings establish SegAB as key players in chromosome segregation in Thermoproteota and shed light on how the role of these proteins is likely coupled to their intrinsic ability to organise and compact chromosomal DNA.
