## Supplementary material for "Coupling chromosome organization to genome segregation in Archaea": Source Data_Figure1

### Sheet: Sheet1
Cluster & n occurrence		Accession	Protein description
1(1)		WP_054837324.1 ParA family protein						Figure 1
1(1)		WP_009071778.1 ParA family protein
1(1)		WP_174631254.1 ParA family protein
1(1)		WP_013294881.1 MULTISPECIES: ParA family protein
1(1)		WP_013414172.1 AAA family ATPase
1(1)		WP_148206166.1 ParA family protein
1(1)		WP_087037914.1 AAA family ATPase
1(2)		WP_010980379.1 MULTISPECIES: ParA family protein
1(1)		WP_071907923.1 ParA family protein
1(1)		WP_011277124.1 ParA family protein
1(1)		WP_013774858.1 ParA family protein
1(1)		WP_012020519.1 MULTISPECIES: ParA family protein
1(1)		WP_115892684.1 ParA family protein
1(1)		WP_012712046.1 ParA family protein
1(1)		WP_095608143.1 ParA family protein
1(1)		WP_152941642.1 ParA family protein
1(1)		WP_009989606.1 ParA family protein
1(1)		WP_013824551.1 ParA family protein
1(1)		WP_155863737.1 ParA family protein
1(1)		WP_054845952.1 ParA family protein
1(1)		WP_148690692.1 ParA family protein
1(1)		WP_048175992.1 ParA family protein
1(1)		WP_112094098.1 ParA family protein
1(1)		WP_156007995.1 ParA family protein
2(1)		WP_009071776.1 NAD(P)/FAD-dependent oxidoreductase
2(1)		WP_155863738.1 FAD/NAD(P)-binding oxidoreductase
2(1)		WP_054837645.1 FAD-dependent oxidoreductase
2(1)		WP_152941644.1 FAD-dependent oxidoreductase
2(1)		WP_149564912.1 FAD/NAD(P)-binding oxidoreductase
2(1)		WP_174631258.1 NAD(P)/FAD-dependent oxidoreductase
2(1)		WP_148690694.1 FAD-dependent oxidoreductase
2(1)		WP_110368935.1 FAD/NAD(P)-binding oxidoreductase
2(1)		WP_048060249.1 MULTISPECIES: FAD/NAD(P)-binding oxidoreductase
2(1)		WP_013774856.1 FAD-dependent oxidoreductase
3(1)		WP_174631250.1 (Fe-S)-binding protein
3(1)		WP_232515989.1 (Fe-S)-binding protein
3(1)		WP_156007344.1 (Fe-S)-binding protein
3(1)		WP_054837642.1 (Fe-S)-binding protein
3(1)		WP_110369738.1 (Fe-S)-binding protein
3(1)		WP_225938884.1 MULTISPECIES: (Fe-S)-binding protein
3(1)		WP_156015392.1 (Fe-S)-binding protein
3(1)		WP_009071780.1 (Fe-S)-binding protein
3(1)		WP_015385382.1 (Fe-S)-binding protein
3(1)		WP_010980380.1 (Fe-S)-binding protein
4(1)		WP_149564914.1 FAD-linked oxidase C-terminal domain-containing protein
4(1)		WP_156016453.1 FAD-linked oxidase C-terminal domain-containing protein
4(1)		WP_015385383.1 FAD-linked oxidase C-terminal domain-containing protein
4(1)		WP_184651012.1 FAD-linked oxidase C-terminal domain-containing protein
4(1)		WP_156007346.1 FAD-linked oxidase C-terminal domain-containing protein
4(1)		WP_240938870.1 FAD-linked oxidase C-terminal domain-containing protein
4(1)		WP_010980381.1 FAD-linked oxidase C-terminal domain-containing protein
4(1)		WP_174631248.1 FAD-binding protein
4(1)		WP_009071781.1 FAD-binding protein
4(1)		WP_012020516.1 MULTISPECIES: FAD-linked oxidase C-terminal domain-containing protein
5(1)		WP_009989599.1 PadR family transcriptional regulator
5(1)		WP_013774855.1 PadR family transcriptional regulator
5(1)		WP_054845949.1 PadR family transcriptional regulator
5(1)		WP_155863739.1 PadR family transcriptional regulator
5(1)		WP_148690695.1 PadR family transcriptional regulator
5(1)		WP_054837646.1 PadR family transcriptional regulator
5(1)		WP_245544568.1 PadR family transcriptional regulator
5(1)		WP_152941646.1 PadR family transcriptional regulator
5(1)		WP_012712042.1 PadR family transcriptional regulator
6(1)		WP_071907925.1 radical SAM protein
6(1)		WP_115892682.1 radical SAM protein
6(1)		WP_095608141.1 helix-hairpin-helix domain-containing protein
6(1)		WP_013824553.1 putative DNA modification/repair radical SAM protein
6(1)		WP_048061302.1 MULTISPECIES: radical SAM protein
6(1)		WP_013294883.1 radical SAM protein
6(1)		WP_112094100.1 helix-hairpin-helix domain-containing protein
7(1)		WP_010877065.1 MULTISPECIES: threonine--tRNA ligase
7(1)		WP_071907922.1 threonine--tRNA ligase
7(1)		WP_095608145.1 threonine--tRNA ligase
7(1)		WP_013294880.1 MULTISPECIES: threonine--tRNA ligase
7(1)		WP_112094097.1 threonine--tRNA ligase
7(1)		WP_115892685.1 threonine--tRNA ligase
8(1)		WP_155863735.1 hypothetical protein
8(1)		WP_012712048.1 hypothetical protein
8(1)		WP_148690689.1 hypothetical protein
8(1)		WP_013774860.1 hypothetical protein
8(1)		WP_152941638.1 hypothetical protein
8(1)		WP_014511478.1 hypothetical protein
9(1)		WP_013774854.1 phosphomethylpyrimidine kinase
9(1)		WP_009071773.1 hypothetical protein
9(1)		WP_152941648.1 thiamine-phosphate synthase family protein
9(1)		WP_148690696.1 thiamine-phosphate synthase family protein
9(1)		WP_009989596.1 thiamine-phosphate synthase family protein
9(1)		WP_155863740.1 thiamine-phosphate synthase family protein
10(1)		WP_009989608.1 hypothetical protein				SegC	ThDP-domain containing NTP hydrolase
10(1)		WP_012020518.1 MULTISPECIES: hypothetical protein
10(1)		WP_009071779.1 hypothetical protein
10(1)		WP_012712047.1 hypothetical protein
10(1)		WP_054837325.1 hypothetical protein
10(1)		WP_174631252.1 hypothetical protein
11(1)		WP_232616485.1 FAD-binding oxidoreductase
11(1)		WP_221267101.1 FAD-binding oxidoreductase
11(1)		WP_054837641.1 FAD-binding oxidoreductase
11(1)		WP_011277127.1 FAD-dependent oxidoreductase
11(1)		WP_054845954.1 FAD-binding oxidoreductase
11(1)		WP_156007348.1 FAD-binding oxidoreductase
12(2)		WP_048175996.1 MULTISPECIES: Ni-sirohydrochlorin a,c-diamide synthase
12(1)		WP_112094101.1 Ni-sirohydrochlorin a,c-diamide synthase
12(1)		WP_013824556.1 Ni-sirohydrochlorin a,c-diamide synthase
12(1)		WP_013294885.1 Ni-sirohydrochlorin a,c-diamide synthase
13(1)		WP_009989610.1 carbon-nitrogen hydrolase family protein
13(1)		WP_013774861.1 carbon-nitrogen hydrolase family protein
13(1)		WP_155863734.1 carbon-nitrogen hydrolase family protein
13(1)		WP_012712049.1 carbon-nitrogen hydrolase family protein
13(1)		WP_152941636.1 carbon-nitrogen hydrolase family protein
14(1)		WP_009989602.1 hypothetical protein
14(1)		WP_016730967.1 hypothetical protein
14(1)		WP_054845950.1 hypothetical protein
14(1)		WP_054837644.1 hypothetical protein
15(1)		WP_013294886.1 oligosaccharide repeat unit polymerase family protein
15(1)		WP_010877071.1 MULTISPECIES: oligosaccharide repeat unit polymerase family protein
15(1)		WP_115892681.1 oligosaccharide repeat unit polymerase family protein
15(1)		WP_112094102.1 oligosaccharide repeat unit polymerase family protein
16(1)		WP_115892687.1 hydroxylamine reductase
16(1)		WP_083750458.1 MULTISPECIES: hydroxylamine reductase
16(1)		WP_013294878.1 hydroxylamine reductase
16(1)		WP_112094096.1 hydroxylamine reductase
17(1)		WP_152941640.1 VIT1/CCC1 family protein
17(1)		WP_013774859.1 VIT1/CCC1 family protein
17(1)		WP_148690690.1 VIT1/CCC1 family protein
17(1)		WP_155863736.1 VIT1/CCC1 family protein
18(1)		WP_152941650.1 hypothetical protein
18(1)		WP_009071771.1 hypothetical protein
18(1)		WP_155863741.1 hypothetical protein
18(1)		WP_013774853.1 hypothetical protein
19(1)		WP_010980375.1 endonuclease NucS
19(1)		WP_156015388.1 endonuclease NucS
19(1)		WP_156007336.1 endonuclease NucS
19(1)		WP_011277120.1 endonuclease NucS
20(1)		WP_156015389.1 glycosyltransferase family 2 protein
20(1)		WP_010980376.1 glycosyltransferase family 2 protein
20(1)		WP_011277121.1 glycosyltransferase family 2 protein
20(1)		WP_156007338.1 glycosyltransferase family 2 protein
21(1)		WP_011277122.1 hypothetical protein
21(1)		WP_156015390.1 hypothetical protein
21(1)		WP_010980377.1 hypothetical protein
21(1)		WP_156007340.1 hypothetical protein
22(1)		WP_110369737.1 DUF1614 domain-containing protein
22(1)		WP_174631263.1 DUF1614 domain-containing protein
22(1)		WP_048059982.1 MULTISPECIES: DUF1614 domain-containing protein
22(1)		WP_148690697.1 DUF1614 domain-containing protein
23(1)		WP_095608140.1 DUF2207 domain-containing protein
23(1)		WP_013824555.1 DUF2207 domain-containing protein
23(1)		WP_071907927.1 DUF2207 domain-containing protein
24(1)		WP_071907926.1 LemA family protein
24(1)		WP_013824554.1 LemA family protein
24(1)		WP_095608195.1 LemA family protein
25(1)		WP_052846764.1 hypothetical protein
25(1)		WP_156015387.1 hypothetical protein
25(1)		WP_156007334.1 hypothetical protein
26(1)		WP_048061059.1 MULTISPECIES: TrmB family transcriptional regulator
26(1)		WP_170130325.1 TrmB family transcriptional regulator
26(1)		WP_013294879.1 TrmB family transcriptional regulator
27(1)		WP_013294884.1 hypothetical protein
27(1)		WP_211305662.1 hypothetical protein
27(1)		WP_048175994.1 hypothetical protein
28(1)		WP_225938909.1 MULTISPECIES: NTP transferase domain-containing protein
28(1)		WP_246263781.1 NTP transferase domain-containing protein
28(1)		WP_240938869.1 NTP transferase domain-containing protein
29(1)		WP_009989601.1 flagellar hook-basal body protein
29(1)		WP_012712043.1 flagellar hook-basal body protein
30(1)		WP_087037910.1 glycerophosphodiester phosphodiesterase
30(1)		WP_087037912.1 hypothetical protein
31(1)		WP_048160313.1 hypothetical protein
31(1)		WP_148206165.1 hypothetical protein
